# Reversible ubiquitination of integrated domain controls paired NLR immune receptor complex homeostasis

**DOI:** 10.1101/2024.07.01.599856

**Authors:** Zhiyi Chen, Jianhua Huang, Jianyu Li, Frank L.H. Menke, Jonathan D.G. Jones, Hailong Guo

## Abstract

Plant intracellular NLR immune receptors can function individually or in pairs to detect pathogen effectors and activate immune responses. NLR homeostasis has to be tightly regulated to ensure proper defense without triggering autoimmunity. However, in contrast to singleton NLRs, the mechanisms controlling the paired NLRs complex homeostasis are less understood. The paired Arabidopsis RRS1/RPS4 immune receptor complex confers disease resistance through effector recognition mediated by the integrated WRKY domain of RRS1. Here, through proximity labelling, we reveal a ubiquitination-deubiquitination cycle that controls the homeostasis of the RRS1/RPS4 complex. E3 ligase RARE directly binds and ubiquitinates RRS1’s WRKY domain to promote its proteasomal degradation, thereby destabilizing RPS4 indirectly and compromising the stability and function of the RRS1/RPS4 complex. Conversely, the deubiquitinating enzymes UBP12/UBP13 deubiquitinate RRS1’s WRKY domain, counteracting RARE’s effects. Interestingly, the abundance of WRKY transcription factors WRKY70 and WRKY41 is also regulated by RARE and UBP12/UBP13. Phylogenetic analysis suggests this regulation likely transferred from WRKY70/WRKY41 to RRS1 upon WRKY domain integration. Our findings improve our understanding of homeostatic regulation of paired NLR complex and uncover a new paradigm whereby domain integration can co-opt preexisting post-translational modification to regulate novel protein functions.
