## Supplemental Table 1 for "Reversible ubiquitination of integrated domain controls paired NLR immune receptor complex homeostasis"

### Sheet: Sheet1
Identified Proteins (761)	Accession Number	Alternate ID	Molecular Weight	Protein Grouping Ambiguity	GFP-TuID sample 1	GFP-TuID sample 2	RRS1-TuID sample 1	RRS1-TuID sample 2
RRS1	AT5G45260.1		162 kDa		0	0	313	301
| stress-inducible protein | Chr1:4172105-4174575 FORWARD LENGTH=572 | 201606	AT1G12270.1		65 kDa	TRUE	13	19	150	126
| histone acetyltransferase of the CBP family 1 | Chr1:29716933-29723984 REVERSE LENGTH=1697 | 201606	AT1G79000.1		190 kDa		21	29	125	97
| phenylalanine ammonia-lyase 2 | Chr3:19744256-19746619 REVERSE LENGTH=717 | 201606	AT3G53260.1		78 kDa	TRUE	9	10	118	47
| Disease resistance protein (TIR-NBS-LRR class) family | Chr5:18321914-18326022 REVERSE LENGTH=1217 | 201606	AT5G45250.1		138 kDa		0	0	108	121
| ATP-dependent RNA helicase | Chr3:9750122-9753719 REVERSE LENGTH=1168 | 201606	AT3G26560.1		134 kDa	TRUE	5	0	88	69
| plant U-box 49 | Chr5:26941260-26943878 FORWARD LENGTH=595 | 201606	AT5G67530.1		65 kDa		12	6	83	47
| oleosin-B3-like protein | Chr1:4761091-4761558 FORWARD LENGTH=155 | 201606	AT1G13930.1 (+2)		16 kDa		15	23	74	69
TCP14	AT3G47620.1		90 kDa	TRUE	4	13	52	51
| SAP domain-containing protein | Chr4:18414604-18416938 REVERSE LENGTH=633 | 201606	AT4G39680.1 (+1)		69 kDa		4	6	49	73
| auxin response factor 2 | Chr5:24910859-24914680 FORWARD LENGTH=859 | 201606	AT5G62000.1 (+3)		96 kDa		5	6	49	61
| Transducin family protein / WD-40 repeat family protein | Chr1:5415086-5420359 REVERSE LENGTH=1131 | 201606	AT1G15750.1 (+3)		124 kDa	TRUE	0	0	48	46
| Calcium-binding EF hand family protein | Chr2:17138131-17139406 FORWARD LENGTH=324 | 201606	AT2G41100.1 (+1)		37 kDa		0	8	45	25
| DYNAMIN-like 1C | Chr1:5107699-5111470 REVERSE LENGTH=614 | 201606	AT1G14830.1		69 kDa	TRUE	0	0	44	21
| HXXXD-type acyl-transferase family protein | Chr5:670207-671454 REVERSE LENGTH=353 | 201606	AT5G02890.1		39 kDa		0	0	44	41
| stress-responsive protein (KIN2) / stress-induced protein (KIN2) / cold-responsive protein (COR6.6) / cold-regulated protein (COR6.6) | Chr5:5211966-5212441 FORWARD LENGTH=66 | 201606	AT5G15970.1		7 kDa	TRUE	4	5	43	37
| P-loop containing nucleoside triphosphate hydrolases superfamily protein | Chr2:12056771-12072950 FORWARD LENGTH=3574 | 201606	AT2G28290.1 (+5)		390 kDa		5	8	42	62
| Pre-mRNA splicing Prp18-interacting factor | Chr4:17486679-17489123 FORWARD LENGTH=536 | 201606	AT4G37120.1		62 kDa	TRUE	0	3	42	21
| RING/FYVE/PHD zinc finger superfamily protein | Chr1:6971554-6974578 FORWARD LENGTH=601 | 201606	AT1G20110.1		65 kDa		0	8	42	44
| LEUNIG-like protein | Chr2:13867235-13871844 FORWARD LENGTH=787 | 201606	AT2G32700.1 (+5)		86 kDa		0	0	39	47
| NUP50 (Nucleoporin 50 kDa) protein | Chr1:19509979-19511301 FORWARD LENGTH=440 | 201606	AT1G52380.1 (+3)		47 kDa		7	6	38	39
| TOPLESS-related 1 | Chr1:30261094-30266446 REVERSE LENGTH=1119 | 201606	AT1G80490.1 (+2)		124 kDa	TRUE	0	0	37	37
| SEUSS transcriptional co-regulator | Chr1:16617872-16621596 FORWARD LENGTH=877 | 201606	AT1G43850.1 (+1)		96 kDa		5	3	37	40
| protein SUO | Chr3:17734270-17739412 REVERSE LENGTH=1613 | 201606	AT3G48050.1 (+1)		172 kDa	TRUE	0	0	36	52
| time for coffee | Chr3:7913181-7918879 FORWARD LENGTH=1550 | 201606	AT3G22380.1 (+2)		164 kDa		3	4	35	56
| WUS-interacting protein 2 | Chr3:5364792-5371869 REVERSE LENGTH=1135 | 201606	AT3G15880.1 (+2)		124 kDa	TRUE	0	0	34	39
| histone mono-ubiquitination 1 | Chr2:18542602-18548247 REVERSE LENGTH=878 | 201606	AT2G44950.1		100 kDa		0	0	34	51
| Aldolase superfamily protein | Chr3:19627383-19628874 REVERSE LENGTH=358 | 201606	AT3G52930.1		39 kDa	TRUE	0	10	34	50
| transcriptional corepressor LEUNIG | Chr4:15707863-15713359 FORWARD LENGTH=931 | 201606	AT4G32551.1		102 kDa		0	0	33	45
| Ubiquitin-like superfamily protein | Chr1:25556542-25558173 FORWARD LENGTH=215 | 201606	AT1G68185.1 (+1)		24 kDa		0	3	31	36
| C-terminal domain phosphatase-like 3 | Chr2:14204081-14208797 REVERSE LENGTH=1241 | 201606	AT2G33540.1		136 kDa		0	4	31	37
| KH domain-containing protein | Chr2:11071844-11075604 REVERSE LENGTH=632 | 201606	AT2G25970.1		65 kDa	TRUE	4	5	31	30
| SPA (suppressor of phyA-105) protein family | Chr2:19022572-19026821 REVERSE LENGTH=1029 | 201606	AT2G46340.1 (+1)		115 kDa		0	0	30	27
| glyceraldehyde 3-phosphate dehydrogenase A subunit 2 | Chr1:4392634-4394283 REVERSE LENGTH=399 | 201606	AT1G12900.1 (+3)		43 kDa	TRUE	0	0	30	32
| sacI homology domain-containing protein / WW domain-containing protein | Chr3:22079281-22085674 REVERSE LENGTH=1630 | 201606	AT3G59770.1		180 kDa		0	5	30	17
| Tudor/PWWP/MBT superfamily protein | Chr3:724348-727093 FORWARD LENGTH=769 | 201606	AT3G03140.1		87 kDa		2	2	29	32
| BAH and TFIIS domain-containing protein | Chr3:17743234-17748372 REVERSE LENGTH=1611 | 201606	AT3G48060.1 (+2)		172 kDa	TRUE	0	0	28	42
| PCF11P-similar protein 4 | Chr4:2472083-2475417 FORWARD LENGTH=808 | 201606	AT4G04885.1		89 kDa		9	5	28	31
| nuclear pore complex protein | Chr3:3325562-3330819 REVERSE LENGTH=1309 | 201606	AT3G10650.1 (+1)		136 kDa		11	13	28	32
| Aldolase superfamily protein | Chr2:15296929-15298387 REVERSE LENGTH=358 | 201606	AT2G36460.1		38 kDa	TRUE	0	0	27	41
| integrator complex subunit-like protein | Chr1:462202-463521 REVERSE LENGTH=279 | 201606	AT1G02330.1		32 kDa		2	3	27	19
| zinc finger CCCH domain protein | Chr5:2727970-2732572 REVERSE LENGTH=918 | 201606	AT5G08450.1 (+2)		104 kDa		0	0	26	31
| hypothetical protein | Chr5:4374718-4378647 REVERSE LENGTH=1168 | 201606	AT5G13590.1 (+3)		129 kDa		0	0	26	38
| Pre-mRNA splicing Prp18-interacting factor | Chr1:24418295-24421231 REVERSE LENGTH=535 | 201606	AT1G65660.1		62 kDa	TRUE	0	0	25	16
| IAP-like protein 1 | Chr1:5880502-5884657 REVERSE LENGTH=958 | 201606	AT1G17210.1		103 kDa	TRUE	0	0	25	39
| PHD finger protein-like protein | Chr4:12409336-12411336 FORWARD LENGTH=452 | 201606	AT4G23860.1 (+2)		50 kDa		0	0	23	25
| histone mono-ubiquitination 2 | Chr1:20607214-20612302 FORWARD LENGTH=881 | 201606	AT1G55250.5		101 kDa		0	0	23	41
| Eukaryotic translation initiation factor eIF2A family protein | Chr1:27518335-27521432 FORWARD LENGTH=513 | 201606	AT1G73180.1		56 kDa		0	0	22	5
| methylenetetrahydrofolate reductase 1 | Chr3:22151303-22154323 FORWARD LENGTH=592 | 201606	AT3G59970.3		66 kDa	TRUE	0	0	22	18
| RNA helicase family protein | Chr3:23057516-23060561 REVERSE LENGTH=726 | 201606	AT3G62310.1 (+2)		83 kDa	TRUE	0	0	22	21
| RED family protein | Chr2:11255049-11258913 REVERSE LENGTH=585 | 201606	AT2G26460.1		66 kDa		0	4	22	25
| chromatin protein family | Chr1:28999791-29001632 REVERSE LENGTH=613 | 201606	AT1G77180.1 (+1)		69 kDa		6	4	22	16
| ubiquitin family protein | Chr3:4271492-4274348 REVERSE LENGTH=414 | 201606	AT3G13235.1 (+2)		45 kDa		0	7	21	18
| TOPLESS-related 2 | Chr3:5731709-5737531 FORWARD LENGTH=1131 | 201606	AT3G16830.1		125 kDa	TRUE	0	0	20	17
| alpha/beta-Hydrolases superfamily protein | Chr5:20797360-20799929 FORWARD LENGTH=357 | 201606	AT5G51180.1 (+1)		40 kDa		0	0	20	24
| Transducin/WD40 repeat-like superfamily protein | Chr2:8772888-8775518 REVERSE LENGTH=648 | 201606	AT2G20330.1		71 kDa	TRUE	0	0	20	28
| craniofacial development-like protein | Chr5:11612199-11614271 FORWARD LENGTH=236 | 201606	AT5G30490.1 (+2)		26 kDa		4	4	20	19
| tubulin beta-5 chain | Chr1:6938033-6940481 REVERSE LENGTH=449 | 201606	AT1G20010.1		50 kDa	TRUE	0	0	19	20
| DEAD box RNA helicase family protein | Chr5:4711271-4714713 FORWARD LENGTH=712 | 201606	AT5G14610.1 (+2)		76 kDa	TRUE	0	0	19	21
| nodulin-related protein 1 | Chr2:1039409-1039972 REVERSE LENGTH=187 | 201606	AT2G03440.1		20 kDa		4	4	19	23
| pre-mRNA cleavage complex 2 Pcf11-like protein | Chr2:15303114-15307535 REVERSE LENGTH=963 | 201606	AT2G36480.1 (+1)		106 kDa		6	4	19	22
| tRNA (guanine(26)-N(2))-dimethyltransferase | Chr5:5158092-5161121 FORWARD LENGTH=593 | 201606	AT5G15810.1		66 kDa	TRUE	4	7	19	16
| PP2C induced by AVRRPM1 | Chr2:8897826-8899648 REVERSE LENGTH=279 | 201606	AT2G20630.1		30 kDa	TRUE	0	0	18	11
| response regulator 1 | Chr3:5756113-5758853 FORWARD LENGTH=669 | 201606	AT3G16857.1 (+1)		73 kDa		0	0	18	15
| RNA helicase family protein | Chr2:19399923-19402981 REVERSE LENGTH=729 | 201606	AT2G47250.1		83 kDa	TRUE	0	0	18	21
| low-temperature-responsive protein 78 (LTI78) / desiccation-responsive protein 29A (RD29A) | Chr5:21240929-21243326 FORWARD LENGTH=710 | 201606	AT5G52310.1		78 kDa		0	0	18	24
| ubiquitin interaction motif-containing protein | Chr1:16478519-16482589 FORWARD LENGTH=599 | 201606	AT1G43690.1		65 kDa		0	2	18	17
| ATPase%2C V1 complex%2C subunit B protein | Chr1:7016971-7020290 FORWARD LENGTH=487 | 201606	AT1G20260.1 (+1)		54 kDa		0	3	18	8
| RNA recognition motif (RRM)-containing protein | Chr1:30046222-30048336 REVERSE LENGTH=399 | 201606	AT1G79880.1		45 kDa		0	0	17	12
| poly(A) polymerase 1 | Chr1:6187742-6191418 REVERSE LENGTH=713 | 201606	AT1G17980.1		80 kDa		0	0	17	16
| ubiquitin-activating enzyme 1 | Chr2:12852632-12857369 REVERSE LENGTH=1080 | 201606	AT2G30110.1		120 kDa	TRUE	0	0	17	19
| binding partner of acd11 1 | Chr5:5536042-5538026 FORWARD LENGTH=259 | 201606	AT5G16840.1 (+2)		27 kDa		3	0	17	14
| dynamin-like 3 | Chr1:21893413-21900780 FORWARD LENGTH=920 | 201606	AT1G59610.1		100 kDa	TRUE	0	0	16	4
| ENTH/ANTH/VHS superfamily protein | Chr4:15586003-15587910 FORWARD LENGTH=635 | 201606	AT4G32285.1 (+1)		71 kDa		0	0	16	10
| AT hook motif-containing protein | Chr5:21445040-21446197 REVERSE LENGTH=385 | 201606	AT5G52890.2		41 kDa		0	0	16	23
| ubiquitin activating enzyme 2 | Chr5:1970239-1974382 FORWARD LENGTH=1077 | 201606	AT5G06460.1		120 kDa	TRUE	0	0	16	26
| cAMP-regulated phosphoprotein 19-related protein | Chr5:25664547-25665339 REVERSE LENGTH=115 | 201606	AT5G64130.1 (+1)		12 kDa	TRUE	0	0	15	12
| Protein kinase superfamily protein | Chr5:13634933-13638062 FORWARD LENGTH=446 | 201606	AT5G35410.1 (+1)		51 kDa	TRUE	0	0	15	12
| phosphoenolpyruvate carboxylase 2 | Chr2:17734541-17738679 REVERSE LENGTH=963 | 201606	AT2G42600.1 (+2)		110 kDa	TRUE	0	0	15	13
| TOPLESS-related 3 | Chr5:9508913-9515263 REVERSE LENGTH=1108 | 201606	AT5G27030.1 (+1)		123 kDa	TRUE	0	0	15	16
| Putative interactor of JAZ | Chr4:14264330-14265680 REVERSE LENGTH=425 | 201606	AT4G28910.1 (+2)		45 kDa		0	0	15	16
| DDB1-CUL4 associated factor 1 | Chr4:15145936-15152939 FORWARD LENGTH=1883 | 201606	AT4G31160.1		205 kDa	TRUE	0	0	15	39
| tRNAse Z3 | Chr1:19420911-19424419 REVERSE LENGTH=890 | 201606	AT1G52160.1		99 kDa	TRUE	0	0	14	7
| N2%2CN2-dimethylguanosine tRNA methyltransferase | Chr3:470097-473492 FORWARD LENGTH=589 | 201606	AT3G02320.1		66 kDa	TRUE	0	0	14	9
| ATP-dependent DNA helicase | Chr4:14990523-14992855 FORWARD LENGTH=589 | 201606	AT4G30780.1		65 kDa	TRUE	0	0	14	12
| hypothetical protein | Chr1:3071248-3072030 REVERSE LENGTH=260 | 201606	AT1G09520.1		28 kDa		0	0	14	12
| DGCR14-like protein | Chr3:2487491-2489017 FORWARD LENGTH=508 | 201606	AT3G07790.1		57 kDa		0	0	14	14
| importin alpha isoform 2 | Chr4:9134450-9137134 REVERSE LENGTH=535 | 201606	AT4G16143.1 (+1)		59 kDa	TRUE	0	8	14	17
| GATA type zinc finger transcription factor family protein | Chr3:20703799-20705115 FORWARD LENGTH=199 | 201606	AT3G55770.1 (+3)		22 kDa	TRUE	0	0	13	10
| dentin sialophosphoprotein-like protein | Chr5:2534720-2540086 FORWARD LENGTH=1485 | 201606	AT5G07940.4 (+1)		163 kDa	TRUE	0	3	13	23
| ARID/BRIGHT DNA-binding domain-containing protein | Chr2:7559869-7563474 FORWARD LENGTH=780 | 201606	AT2G17410.2		86 kDa		0	2	13	12
| translocon at the outer envelope membrane of chloroplasts 159 | Chr4:1104766-1109360 FORWARD LENGTH=1503 | 201606	AT4G02510.1 (+3)		161 kDa		0	4	13	17
| hydroxyproline-rich glycoprotein family protein | Chr4:13475848-13478382 REVERSE LENGTH=421 | 201606	AT4G26750.1		46 kDa		4	4	13	10
| CCCH-type zinc finger family protein | Chr2:553407-555899 REVERSE LENGTH=669 | 201606	AT2G02160.1		76 kDa		0	0	12	5
| methylenetetrahydrofolate reductase 2 | Chr2:18262301-18265185 FORWARD LENGTH=594 | 201606	AT2G44160.1		67 kDa	TRUE	0	0	12	11
| splicing factor-like protein | Chr5:20849881-20852295 REVERSE LENGTH=804 | 201606	AT5G51300.1 (+2)		87 kDa		0	0	12	16
| dentin sialophosphoprotein-like protein | Chr5:2549432-2554669 REVERSE LENGTH=1501 | 201606	AT5G07980.1 (+1)		164 kDa	TRUE	0	0	12	22
| Cytokine-induced anti-apoptosis inhibitor 1%2C Fe-S biogenesi | Chr5:6092955-6094876 REVERSE LENGTH=272 | 201606	AT5G18400.2 (+1)		29 kDa		0	0	11	7
| basic helix-loop-helix (bHLH) DNA-binding superfamily protein | Chr1:1744843-1747427 FORWARD LENGTH=362 | 201606	AT1G05805.1		39 kDa		0	0	11	9
| SMAD/FHA domain-containing protein | Chr5:15551329-15554846 FORWARD LENGTH=735 | 201606	AT5G38840.1		82 kDa		0	0	11	11
| P-loop containing nucleoside triphosphate hydrolases superfamily protein | Chr2:19429083-19431617 REVERSE LENGTH=760 | 201606	AT2G47330.1		83 kDa		0	0	11	11
| phosphoinositide binding protein | Chr1:22737653-22739209 FORWARD LENGTH=310 | 201606	AT1G61620.1		35 kDa		0	0	11	13
| importin alpha isoform 4 | Chr1:2994506-2997833 FORWARD LENGTH=538 | 201606	AT1G09270.1 (+1)		59 kDa	TRUE	0	0	11	13
| Duplicated homeodomain-like superfamily protein | Chr1:28873211-28875203 REVERSE LENGTH=575 | 201606	AT1G76890.2		66 kDa		0	0	11	16
| G2484-1 protein | Chr4:9689263-9697172 REVERSE LENGTH=2037 | 201606	AT4G17330.1 (+2)		218 kDa		3	3	11	22
| RNA-binding (RRM/RBD/RNP motifs) family protein | Chr1:4499633-4501354 FORWARD LENGTH=573 | 201606	AT1G13190.1		61 kDa		0	2	11	12
| D111/G-patch domain-containing protein | Chr1:12157488-12158876 REVERSE LENGTH=462 | 201606	AT1G33520.1		51 kDa		0	0	10	7
| Octicosapeptide/Phox/Bem1p family protein | Chr5:2983757-2985352 REVERSE LENGTH=531 | 201606	AT5G09620.1 (+1)		60 kDa	TRUE	0	0	10	8
| cell division cycle 5 | Chr1:3162002-3165122 FORWARD LENGTH=844 | 201606	AT1G09770.1		96 kDa		0	0	10	8
| tRNAse Z4 | Chr3:5509397-5513118 FORWARD LENGTH=942 | 201606	AT3G16260.1		105 kDa	TRUE	0	0	10	9
| PTEN 2 | Chr3:6731824-6735354 FORWARD LENGTH=611 | 201606	AT3G19420.1		66 kDa		0	0	10	10
| C3HC zinc finger-like protein | Chr1:18107063-18110108 FORWARD LENGTH=594 | 201606	AT1G48950.1		65 kDa	TRUE	0	0	10	10
| hydroxyproline-rich glycoprotein family protein | Chr1:27763937-27766328 REVERSE LENGTH=388 | 201606	AT1G73840.1		42 kDa		0	0	10	11
| transcript elongation factor IIS | Chr2:16134802-16136319 FORWARD LENGTH=378 | 201606	AT2G38560.1		42 kDa		0	0	9	3
| Transducin/WD40 repeat-like superfamily protein | Chr5:6733622-6737266 REVERSE LENGTH=656 | 201606	AT5G19920.1		74 kDa		0	0	9	5
| suppressor of abi3-5 | Chr3:20073872-20080142 FORWARD LENGTH=1007 | 201606	AT3G54230.1 (+2)		113 kDa		0	0	9	5
| Transducin family protein / WD-40 repeat family protein | Chr2:8456006-8459235 FORWARD LENGTH=507 | 201606	AT2G19520.1		56 kDa		0	0	9	5
| MA3 domain-containing protein | Chr4:12782463-12784902 FORWARD LENGTH=702 | 201606	AT4G24800.1 (+3)		77 kDa		0	0	9	6
| BES1-interacting Myc-like protein 2 | Chr1:25941804-25943599 FORWARD LENGTH=311 | 201606	AT1G69010.1		34 kDa		0	0	9	7
| vacuolar protein sorting 34 | Chr1:22285792-22290190 REVERSE LENGTH=814 | 201606	AT1G60490.1		93 kDa		0	0	9	7
| FKBP12 interacting protein 37 | Chr3:20056848-20059396 FORWARD LENGTH=330 | 201606	AT3G54170.1		37 kDa		0	0	9	8
| RNA helicase%2C ATP-dependent%2C SK12/DOB1 protein | Chr1:21984571-21990110 REVERSE LENGTH=988 | 201606	AT1G59760.1		112 kDa		0	0	9	8
| BEL1-like homeodomain 4 | Chr2:10107951-10112736 REVERSE LENGTH=627 | 201606	AT2G23760.1 (+3)		69 kDa	TRUE	0	0	9	9
| microfibrillar-associated protein-like protein | Chr5:5925144-5926690 FORWARD LENGTH=435 | 201606	AT5G17900.1		51 kDa		0	0	9	10
| splicing factor Prp18 family protein | Chr1:754471-756223 REVERSE LENGTH=420 | 201606	AT1G03140.1		48 kDa		0	0	9	11
| TBP-associated factor 4 | Chr5:17315608-17321144 REVERSE LENGTH=823 | 201606	AT5G43130.1		90 kDa		0	0	9	12
| hypothetical protein | Chr4:13362556-13364920 FORWARD LENGTH=708 | 201606	AT4G26450.1 (+1)		78 kDa		0	0	9	24
| nuclear speckle splicing regulatory-like protein (DUF2040) | Chr2:11676079-11677897 REVERSE LENGTH=323 | 201606	AT2G27285.1		38 kDa		0	0	8	4
| RNA-binding (RRM/RBD/RNP motifs) family protein | Chr5:16225483-16227423 FORWARD LENGTH=423 | 201606	AT5G40490.1		42 kDa		0	0	8	7
| 2-oxoglutarate (2OG) and Fe(II)-dependent oxygenase superfamily protein | Chr5:1672266-1674602 FORWARD LENGTH=371 | 201606	AT5G05600.1		42 kDa		0	0	8	7
| mitotic checkpoint protein PRCC-carboxy-term protein | Chr2:8360349-8361907 REVERSE LENGTH=359 | 201606	AT2G19270.1		39 kDa		0	0	8	7
| zinc-dependent activator protein-1 | Chr2:1718557-1720219 FORWARD LENGTH=487 | 201606	AT2G04880.1 (+1)		54 kDa		0	0	8	7
| THO2 | Chr1:8744595-8755243 FORWARD LENGTH=1616 | 201606	AT1G24706.9		184 kDa		0	0	8	7
| homeobox protein knotted-1-like 4 | Chr5:3510408-3512967 FORWARD LENGTH=393 | 201606	AT5G11060.1		44 kDa	TRUE	0	0	8	9
| nucleic acid binding protein | Chr1:9657425-9661750 FORWARD LENGTH=1075 | 201606	AT1G27750.1		117 kDa		0	0	8	9
| 2-oxoglutarate (2OG) and Fe(II)-dependent oxygenase superfamily protein | Chr1:2035909-2037186 FORWARD LENGTH=369 | 201606	AT1G06650.2		42 kDa	TRUE	0	0	8	9
| SART-1 family | Chr5:5517784-5521566 REVERSE LENGTH=820 | 201606	AT5G16780.1 (+2)		94 kDa		0	0	8	10
| transcription initiation factor IIF subunit alpha RAP74 | Chr4:7454970-7457465 FORWARD LENGTH=543 | 201606	AT4G12610.1 (+1)		60 kDa		0	0	8	18
| SNF2 domain-containing protein / helicase domain-containing protein / zinc finger protein-like protein | Chr1:18672828-18677365 FORWARD LENGTH=981 | 201606	AT1G50410.1 (+2)		108 kDa		0	0	8	21
| phosphatase-like protein | Chr4:6851515-6853719 REVERSE LENGTH=358 | 201606	AT4G11260.1		40 kDa		0	3	8	9
| aluminum induced protein with YGL and LRDR motifs | Chr4:13727665-13728683 REVERSE LENGTH=250 | 201606	AT4G27450.1		28 kDa		0	0	7	3
| P-loop containing nucleoside triphosphate hydrolases superfamily protein | Chr4:14714191-14719335 FORWARD LENGTH=1311 | 201606	AT4G30100.1 (+1)		146 kDa		0	0	7	4
| SWAP (Suppressor-of-White-APricot)/surp domain-containing protein / D111/G-patch domain-containing protein | Chr3:19329243-19331738 FORWARD LENGTH=443 | 201606	AT3G52120.1		49 kDa		0	0	7	4
| eukaryotic initiation factor 4B2 | Chr1:4440927-4443520 REVERSE LENGTH=549 | 201606	AT1G13020.1		59 kDa		0	0	7	4
| Transcription factor TFIIE%2C alpha subunit | Chr1:803635-806758 FORWARD LENGTH=479 | 201606	AT1G03280.1 (+2)		54 kDa		0	0	7	4
| Octicosapeptide/Phox/Bem1p family protein | Chr5:25762540-25764081 REVERSE LENGTH=513 | 201606	AT5G64430.1		56 kDa	TRUE	0	0	7	5
| OSBP(oxysterol binding protein)-related protein 3B | Chr3:2858068-2860462 FORWARD LENGTH=458 | 201606	AT3G09300.1		52 kDa		0	0	7	5
| Polynucleotidyl transferase%2C ribonuclease H fold protein with HRDC domain-containing protein | Chr5:14029871-14035405 REVERSE LENGTH=870 | 201606	AT5G35910.1		98 kDa		0	0	7	6
| F-box protein (DUF295) | Chr1:9566608-9567849 REVERSE LENGTH=413 | 201606	AT1G27540.1 (+1)		48 kDa		0	0	7	6
| splicing factor | Chr5:25706909-25710718 FORWARD LENGTH=1269 | 201606	AT5G64270.1		141 kDa		0	0	7	7
| midasin-like protein | Chr5:4506383-4507804 REVERSE LENGTH=404 | 201606	AT5G13970.1		46 kDa		0	0	7	7
| asparagine synthetase 3 | Chr5:3212934-3216418 REVERSE LENGTH=578 | 201606	AT5G10240.1 (+1)		65 kDa	TRUE	0	0	7	7
| D111/G-patch domain-containing protein | Chr1:10790315-10792423 FORWARD LENGTH=387 | 201606	AT1G30480.1		42 kDa		0	0	7	7
| SMAD/FHA domain-containing protein | Chr5:19351396-19352579 FORWARD LENGTH=369 | 201606	AT5G47790.1		40 kDa		0	0	7	8
| CD2-binding protein-like protein | Chr5:2913591-2915803 FORWARD LENGTH=351 | 201606	AT5G09390.1 (+1)		40 kDa		0	0	7	8
| Tetratricopeptide repeat (TPR)-like superfamily protein | Chr4:17512376-17514421 FORWARD LENGTH=492 | 201606	AT4G37210.1		52 kDa		0	0	7	8
| Calcium-dependent lipid-binding (CaLB domain) family protein | Chr1:18726400-18727566 REVERSE LENGTH=388 | 201606	AT1G50570.1 (+1)		42 kDa		0	0	7	8
| pantothenate kinase 2 | Chr4:15537724-15543715 REVERSE LENGTH=901 | 201606	AT4G32180.1		100 kDa		0	0	7	10
| cryptochrome 2 | Chr1:1185719-1187901 REVERSE LENGTH=612 | 201606	AT1G04400.1 (+1)		69 kDa		0	0	7	11
| SIN3-like 3 | Chr1:8563706-8569927 REVERSE LENGTH=1338 | 201606	AT1G24190.3		152 kDa	TRUE	0	0	7	13
| P-loop containing nucleoside triphosphate hydrolases superfamily protein | Chr1:2724562-2733431 FORWARD LENGTH=1458 | 201606	AT1G08600.1 (+3)		166 kDa		0	0	7	14
| dentin sialophosphoprotein-like protein | Chr5:2544126-2547916 REVERSE LENGTH=1097 | 201606	AT5G07970.1 (+2)		121 kDa	TRUE	0	0	7	17
| heat shock protein 91 | Chr1:30063924-30067067 REVERSE LENGTH=789 | 201606	AT1G79930.2		87 kDa		0	3	7	9
| dentin sialophosphoprotein-like protein | Chr3:20269659-20272037 REVERSE LENGTH=792 | 201606	AT3G54760.1 (+1)		86 kDa		2	5	7	13
| Tetratricopeptide repeat (TPR)-like superfamily protein | Chr5:7273395-7276318 FORWARD LENGTH=554 | 201606	AT5G21990.1		61 kDa		0	0	6	2
| Adenine nucleotide alpha hydrolases-like superfamily protein | Chr5:22097563-22099693 REVERSE LENGTH=242 | 201606	AT5G54430.1 (+1)		26 kDa		0	0	6	3
| ubiquitin-specific protease 14 | Chr3:7203001-7208340 REVERSE LENGTH=797 | 201606	AT3G20630.1		88 kDa		0	0	6	3
| ENTH/VHS family protein | Chr5:3772981-3776316 FORWARD LENGTH=560 | 201606	AT5G11710.1 (+2)		61 kDa		0	0	6	4
| THUMP domain-containing protein | Chr5:4021974-4023950 REVERSE LENGTH=376 | 201606	AT5G12410.1		42 kDa		0	0	6	5
| transcriptional activator (DUF662) | Chr5:938068-939811 FORWARD LENGTH=173 | 201606	AT5G03660.1 (+1)		20 kDa		0	0	6	5
| Transcription initiation factor TFIIE%2C beta subunit | Chr4:10982683-10984039 REVERSE LENGTH=286 | 201606	AT4G20330.1		32 kDa		0	0	6	5
| Translation elongation factor EF1A/initiation factor IF2gamma family protein | Chr1:6214236-6218211 REVERSE LENGTH=532 | 201606	AT1G18070.1 (+2)		59 kDa		0	0	6	5
| Zinc finger (CCCH-type/C3HC4-type RING finger) family protein | Chr1:136732-137970 FORWARD LENGTH=343 | 201606	AT1G01350.1		39 kDa		0	0	6	5
| ubiquitin-specific protease 8 | Chr5:7290155-7296344 REVERSE LENGTH=913 | 201606	AT5G22030.2		103 kDa		0	0	6	6
| Transducin/WD40 repeat-like superfamily protein | Chr3:6212743-6214567 REVERSE LENGTH=305 | 201606	AT3G18140.1		34 kDa	TRUE	0	0	6	6
| zinc ion binding protein | Chr3:625299-627157 REVERSE LENGTH=312 | 201606	AT3G02860.1 (+1)		35 kDa		0	0	6	6
| zinc finger (C3HC4-type RING finger) family protein | Chr1:6421433-6425565 FORWARD LENGTH=486 | 201606	AT1G18660.1 (+2)		55 kDa		0	0	6	6
| RNA recognition motif (RRM)-containing protein | Chr5:8634219-8639984 REVERSE LENGTH=946 | 201606	AT5G25060.1		108 kDa		0	0	6	7
| basic helix-loop-helix (bHLH) DNA-binding superfamily protein | Chr4:9267599-9269002 FORWARD LENGTH=467 | 201606	AT4G16430.1		52 kDa	TRUE	0	0	6	8
| CCCH-type zinc finger protein with ARM repeat domain-containing protein | Chr2:17491352-17493502 FORWARD LENGTH=716 | 201606	AT2G41900.1		78 kDa		0	0	6	8
| Uncharacterized conserved protein (UCP030365) | Chr2:16958442-16960942 FORWARD LENGTH=535 | 201606	AT2G40630.1 (+1)		58 kDa		0	0	6	8
| indeterminate(ID)-domain 5 | Chr2:505523-509154 FORWARD LENGTH=602 | 201606	AT2G02070.1 (+1)		64 kDa		0	0	6	8
| NAD(P)-binding Rossmann-fold superfamily protein | Chr3:22663025-22664316 FORWARD LENGTH=296 | 201606	AT3G61220.1 (+2)		33 kDa		0	0	6	9
| eukaryotic initiation factor 3 gamma subunit family protein | Chr2:18836519-18839123 REVERSE LENGTH=446 | 201606	AT2G45730.1		49 kDa		0	0	6	9
| T-box transcription factor%2C putative (DUF863) | Chr1:4762703-4765923 REVERSE LENGTH=1005 | 201606	AT1G13940.1 (+1)		113 kDa		0	0	6	10
| stress-responsive protein (KIN1) / stress-induced protein (KIN1) | Chr5:5209992-5210473 FORWARD LENGTH=66 | 201606	AT5G15960.1		6 kDa	TRUE	0	0	6	11
| Transcription elongation factor (TFIIS) family protein | Chr4:12556927-12559929 REVERSE LENGTH=1000 | 201606	AT4G24200.1 (+1)		108 kDa		0	0	6	11
| RING/FYVE/PHD zinc finger superfamily protein | Chr5:5467534-5472956 REVERSE LENGTH=1311 | 201606	AT5G16680.1 (+1)		142 kDa		0	0	6	14
| fibronectin type III domain protein (DUF1423) | Chr3:23446331-23449991 REVERSE LENGTH=1162 | 201606	AT3G63500.2 (+1)		131 kDa		0	0	6	15
| ubiquitin 5 | Chr3:23037138-23037611 FORWARD LENGTH=157 | 201606	AT3G62250.1		18 kDa		0	4	6	9
| Pleckstrin homology (PH) domain superfamily protein | Chr4:7090456-7093208 FORWARD LENGTH=443 | 201606	AT4G11790.1		47 kDa		0	0	5	2
| Calmodulin-binding protein | Chr5:23314994-23317683 REVERSE LENGTH=647 | 201606	AT5G57580.1		72 kDa		0	0	5	3
| dynamin-like protein | Chr5:16820661-16824536 REVERSE LENGTH=610 | 201606	AT5G42080.1 (+2)		68 kDa	TRUE	0	0	5	3
| CTC-interacting domain 4 | Chr3:4637164-4640691 FORWARD LENGTH=595 | 201606	AT3G14010.1 (+4)		66 kDa	TRUE	0	0	5	3
| winged-helix DNA-binding transcription factor family protein | Chr4:7043006-7044227 FORWARD LENGTH=377 | 201606	AT4G11660.1		40 kDa		0	0	5	4
| multiprotein bridging factor 1B | Chr3:21707367-21708625 FORWARD LENGTH=142 | 201606	AT3G58680.1		16 kDa		0	0	5	4
| Transducin/WD40 repeat-like superfamily protein | Chr2:13978000-13983282 FORWARD LENGTH=675 | 201606	AT2G32950.1		76 kDa		0	0	5	4
| alpha/beta-Hydrolases superfamily protein | Chr3:8443665-8448070 FORWARD LENGTH=566 | 201606	AT3G23540.1 (+1)		63 kDa		0	0	5	5
| Zinc finger (CCCH-type) family protein | Chr1:11673325-11675162 FORWARD LENGTH=384 | 201606	AT1G32360.1		41 kDa		0	0	5	5
| Eukaryotic translation initiation factor 5A-1 (eIF-5A 1) protein | Chr1:9205968-9207098 FORWARD LENGTH=159 | 201606	AT1G26630.1 (+1)		17 kDa		0	0	5	5
| ubiquitin-associated (UBA)/TS-N domain-containing protein | Chr1:1365311-1368706 REVERSE LENGTH=413 | 201606	AT1G04850.1 (+1)		47 kDa		0	0	5	5
| basic helix-loop-helix (bHLH) DNA-binding superfamily protein | Chr5:2606655-2609571 REVERSE LENGTH=529 | 201606	AT5G08130.2 (+4)		59 kDa		0	0	5	6
| Protein MODIFIER OF SNC1 11 | Chr5:628101-629168 REVERSE LENGTH=214 | 201606	AT5G02770.1		23 kDa		0	0	5	6
| transducin family protein / WD-40 repeat family protein | Chr4:337114-345581 REVERSE LENGTH=1913 | 201606	AT4G00800.1		212 kDa		0	0	5	6
| ROOT GROWTH DEFECTIVE 3 | Chr3:20092361-20103807 FORWARD LENGTH=2045 | 201606	AT3G54280.1 (+1)		227 kDa		0	0	5	6
| Transcription factor jumonji (jmj) family protein / zinc finger (C5HC2 type) family protein | Chr1:10938139-10941505 REVERSE LENGTH=819 | 201606	AT1G30810.1 (+2)		93 kDa		0	0	5	6
| Transcription factor jumonji (jmjC) domain-containing protein | Chr4:427035-431535 FORWARD LENGTH=840 | 201606	AT4G00990.1		96 kDa		0	0	5	7
| TCP-1/cpn60 chaperonin family protein | Chr3:1024432-1027604 FORWARD LENGTH=549 | 201606	AT3G03960.1		59 kDa		0	0	5	7
| BRISC/BRCA1-A complex protein | Chr4:15908785-15910141 REVERSE LENGTH=264 | 201606	AT4G32960.1		29 kDa		0	0	5	8
| 2-oxoglutarate (2OG) and Fe(II)-dependent oxygenase superfamily protein | Chr3:7275814-7278144 FORWARD LENGTH=418 | 201606	AT3G20810.1 (+3)		47 kDa		0	0	5	8
| P-loop containing nucleoside triphosphate hydrolases superfamily protein | Chr2:1147968-1149023 REVERSE LENGTH=351 | 201606	AT2G03750.1		41 kDa		0	0	5	8
| Guanylate-binding family protein | Chr5:18683468-18688397 FORWARD LENGTH=1082 | 201606	AT5G46070.1		123 kDa		0	0	5	9
| Nuclear pore complex protein | Chr1:20734759-20743049 REVERSE LENGTH=1816 | 201606	AT1G55540.1 (+1)		193 kDa		0	0	5	9
| DNA glycosylase superfamily protein | Chr1:6744520-6746144 FORWARD LENGTH=382 | 201606	AT1G19480.1 (+1)		42 kDa		0	0	5	9
| SIN3-like 4 | Chr1:26383789-26389568 FORWARD LENGTH=1326 | 201606	AT1G70060.1 (+1)		151 kDa	TRUE	0	0	5	10
| symplekin | Chr1:9592293-9602917 FORWARD LENGTH=1325 | 201606	AT1G27595.1		145 kDa		0	0	5	10
| Proline-rich spliceosome-associated (PSP) family protein / zinc knuckle (CCHC-type) family protein | Chr5:15457386-15460466 FORWARD LENGTH=532 | 201606	AT5G38600.1		61 kDa		0	0	5	12
| maternal effect embryo arrest 59 | Chr4:17554805-17555498 FORWARD LENGTH=173 | 201606	AT4G37300.1		19 kDa		0	0	5	16
| LSD1-like 3 | Chr4:9218636-9224764 FORWARD LENGTH=1628 | 201606	AT4G16310.1 (+4)		179 kDa		0	0	5	24
| ENTH/VHS family protein | Chr5:3145994-3148049 REVERSE LENGTH=469 | 201606	AT5G10060.1		52 kDa		0	0	4	3
| catalase 3 | Chr1:7143142-7146193 FORWARD LENGTH=492 | 201606	AT1G20620.1 (+2)		57 kDa	TRUE	0	0	4	3
| Phototropic-responsive NPH3 family protein | Chr5:25727925-25729905 FORWARD LENGTH=604 | 201606	AT5G64330.3		66 kDa		0	0	4	4
| WRKY DNA-binding protein 2 | Chr5:22780816-22783137 FORWARD LENGTH=687 | 201606	AT5G56270.1		75 kDa		0	0	4	4
| DNA-binding family protein | Chr4:16461069-16464993 FORWARD LENGTH=985 | 201606	AT4G34430.1 (+2)		108 kDa		0	0	4	4
| vacuolar ATP synthase subunit G2 | Chr4:12350577-12351354 FORWARD LENGTH=106 | 201606	AT4G23710.1		12 kDa		0	0	4	4
| LRR/ubiquitin-like domain protein | Chr2:12849834-12851908 FORWARD LENGTH=374 | 201606	AT2G30105.1		41 kDa		0	0	4	4
| Snf1 kinase interactor-like protein | Chr1:30410959-30411761 FORWARD LENGTH=175 | 201606	AT1G80940.2		20 kDa		0	0	4	4
| ribosomal protein S15A | Chr1:2408413-2409065 REVERSE LENGTH=130 | 201606	AT1G07770.1 (+3)		15 kDa		0	0	4	4
| basic helix-loop-helix (bHLH) DNA-binding superfamily protein | Chr2:17611428-17613163 REVERSE LENGTH=359 | 201606	AT2G42280.1 (+2)		40 kDa		0	0	4	5
| AAA-type ATPase family protein | Chr2:11781226-11783730 FORWARD LENGTH=435 | 201606	AT2G27600.1		49 kDa		0	0	4	5
| SWAP (Suppressor-of-White-APricot)/surp domain-containing protein / ubiquitin family protein | Chr1:5028077-5030520 FORWARD LENGTH=785 | 201606	AT1G14650.1 (+2)		88 kDa		0	0	4	5
| Ubiquitin-associated/translation elongation factor EF1B protein | Chr5:21639236-21640716 FORWARD LENGTH=221 | 201606	AT5G53330.1		24 kDa		0	0	4	6
| CAP-binding protein 20 | Chr5:17802062-17803875 REVERSE LENGTH=257 | 201606	AT5G44200.1 (+1)		30 kDa		0	0	4	6
| ARM repeat superfamily protein | Chr4:16268119-16270514 FORWARD LENGTH=464 | 201606	AT4G33945.1		50 kDa		0	0	4	6
| nucleotide repair protein | Chr3:1479591-1481823 FORWARD LENGTH=410 | 201606	AT3G05210.1		46 kDa		0	0	4	6
| Protein kinase superfamily protein | Chr2:13935448-13937977 REVERSE LENGTH=650 | 201606	AT2G32850.1 (+1)		72 kDa		0	0	4	6
| antigenic heat-stable protein | Chr1:21122772-21124234 REVERSE LENGTH=183 | 201606	AT1G56420.1		20 kDa		0	0	4	6
| 2-oxoglutarate (2OG) and Fe(II)-dependent oxygenase superfamily protein | Chr2:10830286-10831563 REVERSE LENGTH=359 | 201606	AT2G25450.1		40 kDa		0	0	4	8
| Phosphoglycerate mutase%2C 2%2C3-bisphosphoglycerate-independent | Chr1:3165550-3167812 REVERSE LENGTH=557 | 201606	AT1G09780.1		61 kDa	TRUE	0	0	4	9
| class I heat shock protein%2C putative (DUF1423) | Chr1:5075450-5077732 REVERSE LENGTH=733 | 201606	AT1G14740.1		82 kDa		0	0	4	13
| ubiquitin-specific protease 26 | Chr3:18380942-18386662 REVERSE LENGTH=1067 | 201606	AT3G49600.1 (+2)		120 kDa		0	0	4	15
| Homeodomain-like superfamily protein | Chr1:21558388-21562669 REVERSE LENGTH=834 | 201606	AT1G58220.1 (+1)		86 kDa		0	0	3	2
| GT-2-like 1 | Chr1:12051859-12054320 REVERSE LENGTH=669 | 201606	AT1G33240.1 (+1)		74 kDa		0	0	3	2
| YAK1-like protein 1 | Chr5:14128551-14135984 FORWARD LENGTH=956 | 201606	AT5G35980.1		106 kDa		0	0	3	3
| clathrin adaptor complexes medium subunit family protein | Chr5:1477137-1479872 FORWARD LENGTH=527 | 201606	AT5G05010.1 (+1)		58 kDa		0	0	3	3
| S-adenosyl-L-methionine-dependent methyltransferases superfamily protein | Chr4:16310844-16311973 FORWARD LENGTH=259 | 201606	AT4G34050.1 (+1)		29 kDa		0	0	3	3
| Chaperone DnaJ-domain superfamily protein | Chr4:7506736-7511408 REVERSE LENGTH=891 | 201606	AT4G12770.1 (+1)		98 kDa	TRUE	0	0	3	3
| mRNAadenosine methylase | Chr4:6619947-6623312 REVERSE LENGTH=685 | 201606	AT4G10760.1		77 kDa		0	0	3	3
| hypothetical protein | Chr4:2327308-2327914 REVERSE LENGTH=176 | 201606	AT4G04614.1 (+1)		20 kDa		0	0	3	3
| ARF-GAP domain 7 | Chr2:15755544-15757456 REVERSE LENGTH=456 | 201606	AT2G37550.1 (+1)		49 kDa		0	0	3	3
| regulatory particle non-ATPase 13 | Chr2:11311182-11314717 REVERSE LENGTH=300 | 201606	AT2G26590.1 (+2)		33 kDa		0	0	3	3
| heat shock transcription factor A8 | Chr1:25484844-25486313 REVERSE LENGTH=374 | 201606	AT1G67970.1		43 kDa		0	0	3	3
| ubiquitin-specific protease 12 | Chr5:2019545-2027834 REVERSE LENGTH=1116 | 201606	AT5G06600.1 (+2)		131 kDa	TRUE	0	0	3	4
| WRKY DNA-binding protein 18 | Chr4:15383296-15384812 FORWARD LENGTH=310 | 201606	AT4G31800.1		35 kDa	TRUE	0	0	3	4
| phytochrome E | Chr4:10042312-10045948 REVERSE LENGTH=1112 | 201606	AT4G18130.1		123 kDa		0	0	3	4
| trehalose phosphatase/synthase 11 | Chr2:8109043-8111799 FORWARD LENGTH=862 | 201606	AT2G18700.1		98 kDa		0	0	3	4
| DNA ligase 1 | Chr1:2542913-2547815 REVERSE LENGTH=790 | 201606	AT1G08130.1		88 kDa		0	0	3	4
| disease resistance protein (TIR-NBS class) | Chr4:9560155-9565225 FORWARD LENGTH=795 | 201606	AT4G16990.10 (+5)		91 kDa		0	0	3	5
| NUP50 (Nucleoporin 50 kDa) protein | Chr3:5408982-5410379 REVERSE LENGTH=465 | 201606	AT3G15970.1 (+1)		49 kDa		0	0	3	5
| retinoblastoma-related 1 | Chr3:3913671-3918433 REVERSE LENGTH=1013 | 201606	AT3G12280.1 (+1)		112 kDa		0	0	3	5
| ankyrin repeat protein | Chr1:27575683-27577126 REVERSE LENGTH=208 | 201606	AT1G73350.1 (+1)		23 kDa		0	0	3	5
| potyvirus VPg interacting protein (DUF1423) | Chr3:2485104-2486876 FORWARD LENGTH=566 | 201606	AT3G07780.1 (+2)		64 kDa		0	0	3	6
| spiral1 | Chr2:1121398-1121850 FORWARD LENGTH=119 | 201606	AT2G03680.1 (+2)		12 kDa		0	0	3	6
| RNA recognition motif (RRM)-containing protein | Chr4:7465336-7467630 FORWARD LENGTH=695 | 201606	AT4G12640.2 (+2)		78 kDa		0	0	3	7
| cold-regulated 47 | Chr1:7084722-7085664 REVERSE LENGTH=265 | 201606	AT1G20440.1		30 kDa	TRUE	0	0	3	7
| AAA-type ATPase family protein | Chr1:8612650-8614227 REVERSE LENGTH=525 | 201606	AT1G24290.1		57 kDa		0	0	3	8
| Ribosomal protein S13/S18 family | Chr1:8067990-8069163 FORWARD LENGTH=152 | 201606	AT1G22780.1 (+2)		18 kDa		0	0	3	8
| global transcription factor group A2 | Chr4:5286351-5292072 FORWARD LENGTH=1041 | 201606	AT4G08350.1		115 kDa		0	0	3	9
| U5 small nuclear ribonucleoprotein helicase | Chr1:7302591-7309914 REVERSE LENGTH=2171 | 201606	AT1G20960.1 (+1)		247 kDa		0	0	3	9
| SEUSS-like 2 | Chr5:24935221-24938540 REVERSE LENGTH=816 | 201606	AT5G62090.1 (+2)		91 kDa		0	0	3	12
| Cyclophilin-like peptidyl-prolyl cis-trans isomerase family protein | Chr4:15948535-15951954 FORWARD LENGTH=504 | 201606	AT4G33060.1		57 kDa		0	0	3	12
| semialdehyde dehydrogenase family protein | Chr1:5102684-5104633 REVERSE LENGTH=375 | 201606	AT1G14810.1		41 kDa		0	2	3	7
| phototropin 1 | Chr3:16818557-16823960 FORWARD LENGTH=996 | 201606	AT3G45780.1 (+1)		112 kDa		0	5	3	14
| Tetratricopeptide repeat (TPR)-like superfamily protein | Chr1:121582-130099 REVERSE LENGTH=1797 | 201606	AT1G01320.1 (+2)		199 kDa	TRUE	0	5	3	11
| vacuolar ATP synthase subunit D (VATD) / V-ATPase D subunit / vacuolar proton pump D subunit (VATPD) | Chr3:21718495-21719280 REVERSE LENGTH=261 | 201606	AT3G58730.1		29 kDa		0	0	2	3
| transcription coactivator | Chr1:29056740-29062710 FORWARD LENGTH=972 | 201606	AT1G77320.1 (+2)		108 kDa		0	0	2	3
| Pseudouridine synthase family protein | Chr1:3177121-3180336 REVERSE LENGTH=372 | 201606	AT1G09800.1 (+1)		42 kDa		0	0	2	3
| cullin4 | Chr5:18731569-18736653 REVERSE LENGTH=792 | 201606	AT5G46210.1		91 kDa		0	0	2	4
| ankyrin repeat-containing protein 2 | Chr4:16839862-16841759 FORWARD LENGTH=350 | 201606	AT4G35450.5		38 kDa	TRUE	0	0	2	4
| dicarboxylate diiron protein%2C putative (Crd1) | Chr3:21076594-21078269 FORWARD LENGTH=409 | 201606	AT3G56940.1		48 kDa		0	0	2	4
| Zinc finger protein 622 | Chr2:10401259-10402805 REVERSE LENGTH=395 | 201606	AT2G24500.1		45 kDa		0	0	2	4
| Transcription factor DP | Chr5:842842-845200 FORWARD LENGTH=379 | 201606	AT5G03415.2		42 kDa		0	0	2	5
| Protein phosphatase 2C family protein | Chr2:10663517-10665366 REVERSE LENGTH=355 | 201606	AT2G25070.1		39 kDa		0	0	2	5
| basic region/leucine zipper transcription factor 68 | Chr1:11566022-11568317 FORWARD LENGTH=389 | 201606	AT1G32150.1		41 kDa	TRUE	0	0	2	5
| basic leucine zipper 25 | Chr3:20218085-20220341 REVERSE LENGTH=403 | 201606	AT3G54620.1		44 kDa		0	0	2	10
